# Reported CCR5-∆32 deviation from Hardy-Weinberg equilibrium is explained by poor genotyping of rs62625034

**DOI:** 10.1101/791517

**Authors:** Yosuke Tanigawa, Manuel A. Rivas

**Affiliations:** Department of Biomedical Data Science, Stanford University, Stanford, CA, 94305

## Abstract

In the fall of 2018, news broke about a researcher from China who had used CRISPR gene editing to cause human babies to have a deletion in the CCR5 chemokine receptor, making them resistant to HIV infection. One of the numerous ethical concerns about this study is that the deletion may have other effects. Subsequently, Nature Medicine published a Brief Communications from Wei and Nielsen concluding that homozygotes for the CCR5-∆32 deletion have a survival probability to age 76 of 83.5% compared to 86.5% and 86.4% for the heterozygotes and the other homozygote, respectively, and that observed departures from Hardy Weinberg proportions also support selection operating on this allele^1^. In the study, Wei and Nielsen used a proxy variant, rs62625034 in their analysis. Here, we report that the reported CCR5-∆32 deviation from Hardy-Weinberg equilibrium (HWE) inferred by Wei and Nielsen can be explained by poor genotyping of rs62625034, the variant used for their analysis.
