## Supplementary Tables S1 for "Reported CCR5-∆32 deviation from Hardy-Weinberg equilibrium is explained by poor genotyping of rs62625034"

### Sheet: Sheet1
Genotyping batch	Genotyping rate	Heterozygosity	HWEp
1	98.93	22.21	0.0318
2	99.27	18.49	0.00346
3	99.12	21.07	0.112
4	99.2	20.45	0.784
5	99.22	20.95	0.133
6	99.27	20.54	0.131
7	99.48	20.53	1
8	99.22	20.07	1
9	99.04	21.57	0.98
10	99.04	20.26	0.283
11	99.04	21.04	0.0344
12	99.12	21.44	0.133
13	98.82	19.13	0.625
14	98.81	20.2	0.119
15	99.13	20.14	0.701
16	98.61	20.68	0.494
17	98.89	20.11	0.0984
18	98.7	21.16	0.00971
19	98.42	21.1	1.73e-05
20	98.46	20.71	0.0171
21	98.02	20.95	0.164
22	98.48	20.21	0.0809
23	98.78	20	1
24	98.31	20.76	0.000276
25	98.59	20.87	0.117
26	98.38	21.1	0.222
27	98.98	20.05	0.726
28	99	19.81	0.0599
29	98.49	21.52	0.156
30	98.55	21.61	0.000476
31	99.02	21.39	0.0082
32	98.34	20.37	0.0978
33	99.2	20.28	0.0137
34	98.92	20.78	0.677
35	98.45	20.85	0.306
36	99.06	21.14	0.171
37	98.18	21.56	0.0483
38	98.44	20.75	0.0533
39	97.23	20.03	0.0119
40	98.49	19.61	0.737
41	97.27	20.55	0.000594
42	97.4	21.62	0.0423
43	98.03	20.9	0.164
44	99.1	20.64	0.927
45	98.73	21.01	0.19
46	98.58	19.6	0.582
47	0	0	NA
48	97.98	20.81	0.0075
49	98.48	21.36	0.137
50	97.8	20.38	0.0111
51	97.88	20.71	1
52	98.16	21.63	7.87e-05
53	97.44	21.19	0.00144
54	97.47	19.85	0.00157
55	98.15	20.35	0.282
56	97.95	20.73	0.0133
57	98.05	19.86	0.824
58	98.19	19.82	0.344
59	98.81	20.42	0.958
60	98.32	19.67	0.654
61	98.65	19.84	0.304
62	98.25	21.42	2.26e-05
63	98.17	21.49	0.0787
64	98.2	21.02	0.297
65	97.4	19.64	0.206
66	0	0	NA
67	96.28	19.43	0.56
68	96.78	20.49	0.00376
69	96.98	19.86	7.9e-07
70	97.76	20.08	0.0265
71	97.97	20.15	0.615
72	98.75	21.86	0.131
73	98.67	20.31	0.665
74	98.48	21.65	0.185
75	98.48	20.05	0.167
76	98.13	22.75	0.00101
77	98.27	21.39	0.00595
78	98.47	21.07	0.102
79	97.75	22.05	0.00547
80	96.8	19.46	0.106
81	97.35	20.42	0.249
82	98.01	20.88	0.12
83	98.14	21.04	0.00108
84	97.4	21.01	0.00966
85	97.96	21.2	0.0192
86	98.09	20.46	0.247
87	98.17	21.86	0.249
88	98.1	20.25	0.0719
89	98.24	20.97	0.0751
90	99.12	20.39	0.117
91	97.9	21.06	0.00921
92	99.14	19.31	0.907
93	99.13	21.08	0.004
94	98.74	19.27	0.484
95	98.36	21.1	0.000626
b1	99.21	21.74	0.032
b2	98.93	19.92	0.558
b3	98.49	19.32	0.122
b4	99.12	20.55	0.212
b5	98.05	19.85	0.077
b6	98.82	21.63	0.102
b7	98.61	21.07	0.251
b8	98.97	20.52	0.147
b9	98.94	20.72	0.651
b10	98.55	21.19	0.482
b11	98.67	20.06	0.894
All	96.59	20.27	2.06e-53
